# Maintenance of species differences in closely related tetraploid parasitic *Euphrasia* (Orobanchaceae) on an isolated island

**DOI:** 10.1101/2020.04.29.067579

**Authors:** Hannes Becher, Max R. Brown, Gavin Powell, Chris Metherell, Nick J. Riddiford, Alex D. Twyford

## Abstract

Polyploidy is pervasive in angiosperm evolution and plays important roles in adaptation and speciation. However, polyploid groups are understudied due to complex sequence homology, challenging genome assembly, and taxonomic complexity. Here we study adaptive divergence in taxonomically complex eyebrights (*Euphrasia*), where recent divergence, phenotypic plasticity and hybridisation blur species boundaries. We focus on three closely-related tetraploid species with contrasting ecological preferences, and which are sympatric on Fair Isle, a small isolated island in the British Isles. Using a common garden experiment, we show a genetic component to the morphological differences present between these species. Using whole genome sequencing and a novel *k*-mer approach, we demonstrate an allopolyploid origin, with sub-genome divergence of approximately 5%. Using ~2 million SNPs we show sub-genome homology across species consistent with a common origin, with very low sequence divergence characteristic of recent speciation. This genetic variation is broadly structured by species, with clear divergence of Fair Isle heathland *E. micrantha,* while grassland *E. arctica* and coastal *E. foulaensis* are more closely related. Overall, we show tetraploid *Euphrasia* is an allopolyploid system characterised by postglacial species divergence, where adaptation to novel environments may be conferred by old variants rearranged into new genetic lineages.
