## Supplemental table 2 for "Maintenance of species differences in closely related tetraploid parasitic *Euphrasia* (Orobanchaceae) on an isolated island"

### Sheet: Sheet1
Natural plants, per species
	Earc (mean)	Earc (se)	Efou (mean)	Efou (se)	Emic (mean)	Emic (se)
Final height (mm)	81.5424	3.00062	19.6533	0.537295	40.1695	1.82219
Nodes to flower	7.65517	0.223474	6.11667	0.207339	5.27119	0.122869
Corolla size (mm)	7.61273	0.0941757	5.89811	0.0717544	4.7	0.0903994
Leaf teeth (number)	3.73077	0.103175	2.56897	0.0987278	2.2	0.0705915
Capsule length (mm)	6.098	0.161308	5.35641	0.115458	4.51429	0.102198
Capsule width (mm)	2.445	0.0716318	2.61795	0.0489942	1.93125	0.0504937
Leaf to internode ratio	1.39522	0.0974721	3.07532	0.199994	0.646865	0.035653
Natural plants, per population
	C1 (mean)	C1 (se)	C2 (mean)	C2 (se)	G1 (mean)	G1 (se)	G2 (mean)	G2 (se)	H1 (mean)	H1 (se)	H2 (mean)	H2 (se)
Final height (mm)	20.5333	0.871956	18.7733	0.600784	79.2414	3.26937	83.7667	5.00911	44.7586	3.04953	35.7333	1.73201
Nodes to flower	6.26667	0.291383	5.96667	0.297435	8.32143	0.337488	7.03333	0.251356	5.13793	0.196798	5.4	0.148556
Corolla size (mm)	5.76786	0.0862281	6.044	0.112262	7.64815	0.138199	7.57857	0.130461	4.76316	0.12312	4.6	0.129685
Leaf teeth (number)	2	0.0514344	3.1	0.120821	4.2	0.141421	3.2963	0.0895512	2.17857	0.103555	2.22222	0.0974509
Capsule length (mm)	4.96111	0.155748	5.69524	0.130106	5.41071	0.160714	6.97273	0.175092	4.26923	0.142048	4.72667	0.136199
Capsule width (mm)	2.55556	0.06965	2.67143	0.0680136	2.13393	0.0732852	2.84091	0.0713685	1.70192	0.0604776	2.13	0.0579635
Leaf to internode ratio	2.42483	0.288181	3.68244	0.231291	1.68776	0.15178	1.11394	0.0977312	0.560064	0.0490377	0.73688	0.0466482
Common garden, per species
	Earc (mean)	Earc (se)	Efou (mean)	Efou (se)	Emic (mean)	Emic (se)
Flower	222.216	0.963122	223.539	0.900183	226.616	1.26644
Corolla size (mm)	5.67276	0.0441744	5.15388	0.0573527	3.84589	0.0600671
Nodes to flower	6.40371	0.07256	6.91844	0.0845982	5.7351	0.076745
Leaf teeth (number)	2.0232	0.0481553	2.02837	0.0621186	1.43709	0.0456265
Height at flowerin (mm)	21.993	0.777069	18.117	0.717912	13.2152	0.688257
Final height (mm)	36.1735	1.73479	22.9182	1.16985	16.5814	1.52878
Reproductive.nodes	11.4205	0.923203	11.6969	1.2075	2.56881	0.355379
Capsule width (mm)	2.86285	0.0286598	2.70153	0.0384449	1.95692	0.0564566
Capsule length (mm)	5.79618	0.0780021	4.89184	0.0840041	3.67385	0.135967
Time from transplant to flower (days)	93.0603	0.95266	91.2447	1.16647	102.464	1.55124
Leaf to internode ratio	2.65477	0.135547	3.42792	0.21447	1.8488	0.159029
Proportion germinated	0.636806	0.0126778	0.479861	0.01317	0.313194	0.0122263
Proportion flowering	0.529989	0.0164907	0.589001	0.0187307	0.662971	0.022283
Proportion early death	0.117775	0.0106505	0.0984081	0.0113396	0.199556	0.0188405
Common garden, per population
	C1 (mean)	C1 (se)	C2 (mean)	C2 (se)	G1 (mean)	G1 (se)	G2 (mean)	G2 (se)	H1 (mean)	H1 (se)	H2 (mean)	H2 (se)
Flower	223.333	1.10734	223.754	1.43533	219.424	1.2223	224.748	1.44643	225.469	1.54837	230.026	1.95885
Corolla size (mm)	4.65552	0.0629287	5.67391	0.0748864	5.67966	0.0629609	5.6665	0.062061	3.93053	0.0720605	3.59421	0.0953653
Nodes to flower	6.61806	0.109298	7.23188	0.124825	5.67317	0.104319	7.06637	0.0783312	5.61947	0.093498	6.07895	0.109191
Leaf teeth (number)	1.5	0.0646249	2.57971	0.085319	1.90244	0.0670569	2.13274	0.0681282	1.33628	0.0527538	1.73684	0.0723927
Height at flowerin (mm)	16.8542	1.05455	19.4348	0.961325	24.4098	1.31126	19.8009	0.861273	12.0265	0.747674	16.75	1.46555
Final height (mm)	19.9333	1.5962	25.9254	1.6776	42.4819	2.99928	30.6892	1.85793	16.1053	1.86459	17.9118	2.57901
Reproductive.nodes	7.0315	1.08799	16.3622	2.07994	11.5525	1.31953	11.3062	1.29204	2.80769	0.476577	1.96774	0.339145
Capsule width (mm)	2.71064	0.0659733	2.69314	0.0422907	2.98182	0.0435049	2.74552	0.0349052	1.90227	0.0743889	2.07143	0.0753224
Capsule length (mm)	4.54787	0.134172	5.20882	0.0939657	5.72517	0.118452	5.86621	0.101842	3.71591	0.171763	3.58571	0.222784
Time from transplant to flower (days)	87.4375	1.54914	95.2174	1.69219	89.0439	1.27048	96.7035	1.36243	102.858	1.87879	101.289	2.63468
Leaf to internode ratio	2.36077	0.164761	4.54148	0.381444	1.93646	0.123097	3.30634	0.224798	2.03881	0.201169	1.28377	0.177773
Proportion germinated	0.621762	0.0247152	0.547541	0.028547	0.509569	0.0244806	0.547094	0.0223059	0.688705	0.0243359	0.556818	0.0532584
Proportion flowering	0.536111	0.0185982	0.423611	0.0184279	0.580556	0.0184033	0.693056	0.0172008	0.504167	0.0186462	0.122222	0.0122153
Proportion early death	0.0854922	0.0142504	0.114754	0.0182801	0.124402	0.0161621	0.112224	0.0141443	0.225895	0.0219786	0.0909091	0.0308211
