## Supplemental table 4 for "Maintenance of species differences in closely related tetraploid parasitic *Euphrasia* (Orobanchaceae) on an isolated island"

### Sheet: Supplemental_table3_individuals
Code	Species	Het. (k-mers)	Het. (SNPs)	Sub-genome divergence	Fair Isle	Ploidy	Origin	Read length	Platform	Sequencing depth	NCBI ID
A0	E. arctica	NA (PacBio data set)			no	4x	North Berwick, Scotland	variable	PacBio Sequel I	16.7
A0	E. arctica	0.00103333	0.0016	0.0516667	no	4x	North Berwick, Scotland	2x150	Illumina HiSeq X	49.5	SAMN14582925
A1	E. arctica	0.00103704	0.0026	0.0518148	yes	4x	G1, Fair Isle	2x150	Illumina HiSeq X	18.7852	SAMN14582924
A2	E. arctica	0.000903704	0.0007	0.0473704	yes	4x	G2, Fair Isle	2x150	Illumina HiSeq X	24.3421	SAMN14582923
A3	E. arctica	0.00558148	0.0052	0.0406296	yes	4x	Fair Isle, near “Puffinn”	2x150	Illumina HiSeq X	20.0007	SAMN14582919
F1	E. foulaensis	0.000903704	0.0017	0.0502593	yes	4x	Fair Isle, North light	2x150	Illumina HiSeq X	20.5711	SAMN14582922
F2	E. foulaensis	0.000492593	0.0006	0.0494074	yes	4x	C2, Fair Isle	2x150	Illumina HiSeq X	20.3506	SAMN14582921
F3	E. foulaensis	0.00097037	0.0017	0.0485926	yes	4x	Fair Isle, Vaasetter	2x150	Illumina HiSeq X	19.301	SAMN14582930
F4	E. foulaensis	0.000496296	0.0009	0.0497407	yes	4x	Fair Isle, Bird observatory	2x150	Illumina HiSeq X	21.1118	SAMN14582929
X1	E. sp.	0.000585185	0.0004	0.048037	yes	4x	Fair Isle, croft land	2x150	Illumina HiSeq X	18.801	SAMN14582926
X2	E. confusa x foulaensis	0.000959259	0.0009	0.0480741	yes	4x	Fair Isle, North light	2x150	Illumina HiSeq X	22.3936	SAMN14582931
M1	E. micrantha	0.000725926	0.0005	0.0471111	yes	4x	Fair Isle, S of airstrip	2x150	Illumina HiSeq X	18.4214	SAMN14582920
M2	E. micrantha	0.000948148	0.0007	0.0475185	yes	4x	H2, Fair Isle	2x150	Illumina HiSeq X	20.3672	SAMN14582927
M3	E. micrantha	0.000733333	0.0004	0.0477037	yes	4x	Fair Isle, Vaasetter	2x150	Illumina HiSeq X	21.4427	SAMN14582928
M0	E. micrantha	0.000759259	0.0004	0.0532222	no	4x	New Forest, England	2x250	Illumina NovaSeq 6000	52.5718	SAMN14582915
AN	E. anglica	0.00101111	0.0007	NA	no	2x	?	2x250	Illumina HiSeq X	57.0044	SAMN14582932
VI	E. vigursii	0.00108889	0.0009	NA	no	2x	Coastal scrub, Cornwall SW 58999 43282	2x150	Illumina HiSeq X	52.083	SAMN14582918
RI	E. rivularis	0.00200741	0.0022	NA	no	2x	Mountain waterfall, Cumbria NY 22943 16063	2x150	Illumina HiSeq X	46.4802	SAMN14582917
RO	E. rostkoviana	0.0105222	0.0107	nA	no	2x	Gowy Meadow, Cumbria NY 67916 73829	2x250	Illumina NovaSeq 6000	85.8889	SAMN14582916
